# Trips and Neurotransmitters: Discovering Principled Patterns across 6,850 Hallucinogenic Experiences

**DOI:** 10.1101/2021.07.13.452263

**Authors:** Galen Ballentine, Samuel Freesun Friedman, Danilo Bzdok

**Author notes:** equal contribution.

## Abstract

Psychedelics are thought to alter states of consciousness by disrupting how the higher association cortex governs bottom-up sensory signals. Individual hallucinogenic drugs are usually studied in participants in controlled laboratory settings. Here, we have explored word usage in 6,850 free-form testimonials with 27 drugs through the prism of 40 neurotransmitter receptor subtypes, which were then mapped to 3D coordinates in the brain via their gene transcription levels from invasive tissue probes. Despite the variable subjective nature of hallucinogenic experiences, our pattern-learning approach delineated how drug-induced changes of conscious awareness (e.g., dissolving self-world boundaries or fractal distortion of visual perception) are linked to cortex-wide anatomical distributions of receptor density proxies. The dominant explanatory factor related ego-dissolution-like phenomena to a constellation of 5-HT2A, D2, KOR, and NMDA receptors, anchored especially in the brain’s deep hierarchy (epitomized by the associative higher-order cortex) and shallow hierarchy (epitomized by the visual cortex). Additional factors captured psychological phenomena in which emotions (5-HT2A and Imidazoline1) were in tension with auditory (SERT, 5-HT1A) or visual (5-HT2A) sensations. Each discovered receptor-experience factor spanned between a higher-level association pole and a sensory input pole, which may relate to the previously reported collapse of hierarchical order among large-scale networks. Simultaneously considering many psychoactive molecules and thousands of natural language descriptions of drug experiences our framework finds the underlying semantic structure and maps it directly to the brain. These advances could assist in unlocking their wide-ranging potential for medical treatment.
