## Supplementary material for "Trips and Neurotransmitters: Discovering Principled Patterns across 6,850 Hallucinogenic Experiences": Receptor drug affinities

	5ht2a	5ht2c	5ht2b	5ht1a	5ht1b	5ht1d	5ht1e	5ht5a	5ht6	5ht7	D1	D2	D3	D4	D5	Alpha1A	Alpha1B	Alpha2A	Alpha2B	Alpha2C	Beta1	Beta2	SERT	DAT	NET	Imidazoline1	Sigma1	Sigma2	DOR	KOR	MOR	M1	M2	M3	M4	M5	H1	H2	Ca+Channel	NMDA	Source
25i-nbome	1.666479593599830	4.60044666393478	>10000.0	1800.1139604180100	>10000.0	>10000.0	>10000.0	>10000.0	>10000.0	>10000.0	6700.388738077560	899.9119108700520	2099.9067037624300	>10000.0	>10000.0	369.9985311728600	>10000.0	319.963176731835	>10000.0	>10000.0	>10000.0	>10000.0	1000.0	5400.077590665930	1299.8702373886000	>10000.0	>10000.0	>10000.0	>10000.0	>10000.0	>10000.0	>10000.0	>10000.0	>10000.0	>10000.0	>10000.0	89.99119108700520	>10000.0	>10000.0	>10000.0	Rickli (2015)
2c-b	27.59942282854260	89.4952529765287	13.498950350559800	240.8241299827830	104.39988012574900	26.302679918953800	119.50883147362700	>10000.0	319.88951096914000	209.50770523651800	>10000.0	3371.3201787284300	7115.411150074330	>10000.0	>10000.0	>10000.0	>10000.0	308.8161469184510	664.8137604740010	103.29992352432300	>10000.0	>10000.0	>10000.0	>10000.0	>10000.0	2155.261643566160	>10000.0	>10000.0	>10000.0	>10000.0	>10000.0	>10000.0	>10000.0	821.6748609764340	>10000.0	>10000.0	>10000.0	>10000.0	>10000.0	>10000.0	Ray (2010)
2c-c	12.998702373886000	89.99119108700520	>10000.0	190.02030025772300	>10000.0	>10000.0	>10000.0	>10000.0	>10000.0	>10000.0	>10000.0	2099.9067037624300	>10000.0	>10000.0	>10000.0	>10000.0	>10000.0	530.0294488357960	>10000.0	>10000.0	>10000.0	>10000.0	>10000.0	>10000.0	>10000.0	>10000.0	>10000.0	>10000.0	>10000.0	>10000.0	>10000.0	>10000.0	>10000.0	>10000.0	>10000.0	>10000.0	>10000.0	>10000.0	>10000.0	>10000.0	Rickli (2015)
2c-d	31.9963176731835	150.00301904559500	>10000.0	440.04794783598400	>10000.0	>10000.0	>10000.0	>10000.0	>10000.0	>10000.0	2399.937876809880	7100.680962545330	>10000.0	>10000.0	>10000.0	>10000.0	>10000.0	100.0	>10000.0	>10000.0	>10000.0	>10000.0	>10000.0	>10000.0	>10000.0	>10000.0	>10000.0	>10000.0	>10000.0	>10000.0	>10000.0	>10000.0	>10000.0	>10000.0	>10000.0	>10000.0	>10000.0	>10000.0	>10000.0	>10000.0	Rickli (2015)
2c-e	43.903586564094500	104.11181076233400	25.1015188099533	307.3264929204290	252.8715671105160	73.1981323199808	626.3253647582230	>10000.0	2970.9818591187300	425.59841313374300	>10000.0	3338.8737672512300	1344.9309876881200	>10000.0	>10000.0	>10000.0	>10000.0	490.1172634719430	305.49211132155100	90.19864220737450	>10000.0	>10000.0	>10000.0	>10000.0	>10000.0	>10000.0	>10000.0	>10000.0	>10000.0	>10000.0	>10000.0	>10000.0	>10000.0	2556.2304271125500	>10000.0	1725.043297245840	>10000.0	>10000.0	>10000.0	>10000.0	Ray (2010)
2c-i	3.5002575415843400	40.0036851046125	>10000.0	180.0113960418010	>10000.0	>10000.0	>10000.0	>10000.0	>10000.0	>10000.0	>10000.0	2699.6036086150100	5000.345349769780	>10000.0	>10000.0	5100.350239594460	>10000.0	70.00031591308970	>10000.0	>10000.0	>10000.0	>10000.0	4900.044227932360	>10000.0	>10000.0	>10000.0	>10000.0	>10000.0	>10000.0	>10000.0	>10000.0	>10000.0	>10000.0	>10000.0	>10000.0	>10000.0	6099.580958722390	>10000.0	>10000.0	>10000.0	Rickli (2015)
2c-p	8.100279416803510	40.0036851046125	>10000.0	110.00185275062200	>10000.0	>10000.0	>10000.0	>10000.0	>10000.0	>10000.0	8400.40065263769	2299.8525866862000	5199.959965335160	>10000.0	>10000.0	3499.451670283570	>10000.0	89.99119108700520	>10000.0	>10000.0	>10000.0	>10000.0	>10000.0	>10000.0	>10000.0	>10000.0	>10000.0	>10000.0	>10000.0	>10000.0	>10000.0	>10000.0	>10000.0	>10000.0	>10000.0	>10000.0	>10000.0	>10000.0	>10000.0	>10000.0	Rickli (2015)
2c-t-2	39.902490236214200	53.90139436325510	6.0006735386411600	381.24135110429900	857.4326166361800	85.90135215053960	415.14518004056900	>10000.0	1362.0717952990900	968.7238673827640	>10000.0	2795.1170539918500	1834.8476077555400	>10000.0	>10000.0	>10000.0	>10000.0	729.6254933925090	981.7479430199840	165.88228153750500	9202.37654805671	1184.1316792087600	>10000.0	>10000.0	>10000.0	2080.1756100985900	3869.9022919026900	>10000.0	>10000.0	>10000.0	>10000.0	>10000.0	>10000.0	692.149644226647	>10000.0	1502.1039909500800	>10000.0	>10000.0	>10000.0	>10000.0	Ray (2010)
2c-t-7	6.499800096830250	39.00317844750660	>10000.0	519.9959965335160	>10000.0	>10000.0	>10000.0	>10000.0	>10000.0	>10000.0	>10000.0	5000.345349769780	7500.6689873606900	>10000.0	>10000.0	>10000.0	>10000.0	180.0113960418010	>10000.0	>10000.0	>10000.0	>10000.0	>10000.0	>10000.0	>10000.0	>10000.0	>10000.0	>10000.0	>10000.0	>10000.0	>10000.0	>10000.0	>10000.0	>10000.0	>10000.0	>10000.0	>10000.0	>10000.0	>10000.0	>10000.0	Rickli (2015)
5-meo-dipt	>10000.0	>10000.0	163.0046523984840	132.40366293918900	5136.886854227250	1717.9083871575900	>10000.0	>10000.0	>10000.0	1231.1189039637800	>10000.0	>10000.0	>10000.0	>10000.0	>10000.0	>10000.0	>10000.0	>10000.0	5292.97691687475	2864.8375471900300	>10000.0	>10000.0	2531.0457771974400	>10000.0	>10000.0	759.4514226678700	9442.782793644790	3001.9261222416900	>10000.0	>10000.0	>10000.0	>10000.0	>10000.0	>10000.0	>10000.0	>10000.0	>10000.0	>10000.0	>10000.0	>10000.0	Ray (2010)
5-meo-dmt	2010.9441078951400	538.0219571891120	3884.1858339296300	1.9002030025772300	73.9945954312724	6.299411805485590	360.1637503947280	276.6304606897500	35.497682446720900	3.9003178447506600	79.506017508442	3562.049907308450	497.62248997346900	3120.326216598010	>10000.0	>10000.0	>10000.0	1890.1662311869000	2639.9761293548100	508.0424479948440	>10000.0	>10000.0	2031.8890973131300	>10000.0	2858.9068155119600	2498.04351871415	>10000.0	>10000.0	>10000.0	>10000.0	>10000.0	>10000.0	>10000.0	>10000.0	>10000.0	>10000.0	>10000.0	>10000.0	>10000.0	>10000.0	Ray (2010)
5-meo-mipt	448.3322704327330	2186.250893606700	58.505945195000600	12.299855235704700	302.83076942657800	22.50090572279310	3496.2300400270200	952.7961640236520	130.1967070064140	19.801587080824100	>10000.0	>10000.0	2470.017328046610	6331.403617108160	>10000.0	>10000.0	>10000.0	174.98466886246600	1693.1677975100100	636.9421653777090	>10000.0	>10000.0	6409.143566447760	>10000.0	>10000.0	879.4274148836830	>10000.0	917.9097860573370	>10000.0	>10000.0	>10000.0	>10000.0	>10000.0	>10000.0	>10000.0	>10000.0	4819.477976251270	>10000.0	>10000.0	>10000.0	Ray (2010)
5-meo-tmt	>10000.0	4019.758849668720	>10000.0	199.9861869632750	>10000.0	249.97697021785100	1800.1139604180100	10449.608026382400	60.00673538641160	145.01068364219700	>10000.0	>10000.0	>10000.0	>10000.0	>10000.0	>10000.0	>10000.0	>10000.0	>10000.0	>10000.0	>10000.0	>10000.0	>10000.0	>10000.0	6379.696226625790	>10000.0	>10000.0	>10000.0	>10000.0	>10000.0	>10000.0	>10000.0	>10000.0	>10000.0	>10000.0	>10000.0	>10000.0	>10000.0	>10000.0	>10000.0	Ray (2010)
dipt	>10000.0	>10000.0	398.4740097177750	120.50359403718000	>10000.0	3741.9674033666400	>10000.0	>10000.0	>10000.0	3422.9456231604100	>10000.0	>10000.0	3321.2380132514600	>10000.0	>10000.0	>10000.0	>10000.0	>10000.0	2870.119636464440	2522.899786450710	>10000.0	>10000.0	1258.0560772203400	>10000.0	>10000.0	355.959018006083	1798.0426951774400	2702.091180818970	>10000.0	>10000.0	>10000.0	>10000.0	>10000.0	>10000.0	>10000.0	>10000.0	3582.613845838670	>10000.0	>10000.0	>10000.0	Ray (2010)
dmt	2322.7367963571100	334.58001785330100	107.59695972076900	>10000.0	>10000.0	93.00365147539600	455.72200558864700	610.9420249055720	487.4162454431540	87.4983775227436	271.0815748427230	>10000.0	>10000.0	>10000.0	>10000.0	1745.0183572026500	973.6435697988860	1560.9895654550600	257.69144451738700	258.58301804210600	>10000.0	>10000.0	3741.9674033666400	>10000.0	>10000.0	650.2794054723700	5209.547473285550	>10000.0	>10000.0	>10000.0	>10000.0	>10000.0	>10000.0	>10000.0	>10000.0	>10000.0	>10000.0	>10000.0	>10000.0	>10000.0	Ray (2010)
dob	23.099362801731900	41.495404263436300	3.9003178447506600	2549.7640877992800	940.8058300365890	635.477239048616	1426.9212315793600	5311.289818550130	5534.775374571610	506.290758346022	>10000.0	>10000.0	808.1649291125380	>10000.0	>10000.0	>10000.0	>10000.0	4265.795188015930	1526.8627500263500	593.7450473021950	2424.9344310334700	302.9005068166220	8538.862102148430	>10000.0	>10000.0	1596.2466542993900	2192.80493535045	>10000.0	>10000.0	>10000.0	>10000.0	>10000.0	>10000.0	1151.5956083180300	>10000.0	>10000.0	9120.108393559100	>10000.0	>10000.0	>10000.0	Ray (2010)
doi	165.3864784771330	45.80364077908270	335.89226273449500	2219.218172251270	>10000.0	457.82552279169400	1012.9779687601000	>10000.0	2113.002447024130	5768.992840692840	9687.238673827640	>10000.0	>10000.0	>10000.0	>10000.0	>10000.0	>10000.0	73.70551753379340	340.01650580407100	600.6202909194720	590.8809655747820	138.61173512382400	684.6994830911340	>10000.0	>10000.0	>10000.0	8564.460288900580	9172.759353897790	>10000.0	>10000.0	>10000.0	2720.1947619843800	1988.8407051736500	1427.9072543673800	577.6968506969280	2208.004733018900	1757.114246595100	>10000.0	>10000.0	>10000.0	Ray (2010)
dom	507.45787908065000	3980.155135426720	11.700380894230500	3655.9479161312500	>10000.0	208.88151080233900	3541.6040042646200	>10000.0	8154.550000611170	1591.1092480175400	>10000.0	>10000.0	>10000.0	>10000.0	>10000.0	3218.844524111850	>10000.0	579.9626158196420	873.7757751180200	921.2977276685560	>10000.0	48.89900250464930	>10000.0	>10000.0	>10000.0	>10000.0	>10000.0	>10000.0	>10000.0	>10000.0	>10000.0	>10000.0	>10000.0	>10000.0	>10000.0	>10000.0	>10000.0	>10000.0	>10000.0	>10000.0	Ray (2010)
dpt	2579.2889644274900	1567.1118694109600	41.995233466406600	31.79801427691530	854.476257684183	618.8708114190300	2337.7604122746900	4373.2066516964500	4542.552967388710	283.92262394249100	>10000.0	9249.111180764650	1361.1312343313100	2014.1879803932000	>10000.0	880.8460273622600	443.404401633441	457.61473488633300	339.31261016293200	514.3988630287730	>10000.0	>10000.0	156.71118694109600	1500.0301904559500	>10000.0	340.01650580407100	396.8258909509110	2916.755328939500	>10000.0	>10000.0	>10000.0	>10000.0	>10000.0	>10000.0	>10000.0	>10000.0	125.11229769215900	>10000.0	>10000.0	>10000.0	Ray (2010)
ibogaine	14141.647250701500	>10000.0	>10000.0	>10000.0	>10000.0	>10000.0	>10000.0	>10000.0	>10000.0	>10000.0	>10000.0	>10000.0	70000.31591308980	>10000.0	>10000.0	>10000.0	>10000.0	>10000.0	>10000.0	>10000.0	>10000.0	>10000.0	548.6558320717440	1980.1587080824100	>10000.0	>10000.0	5838.482731072000	206.0155490320010	>10000.0	2717.064824112680	4362.144019080490	22485.368014916200	39409.41607322860	12499.711805783700	>10000.0	>10000.0	>10000.0	>10000.0	>10000.0	2000.783052152390	Compiled by (Ray 2010)
ketamine	>10000.0	>10000.0	>10000.0	>10000.0	>10000.0	>10000.0	>10000.0	>10000.0	>10000.0	>10000.0	>10000.0	>10000.0	>10000.0	>10000.0	>10000.0	>10000.0	>10000.0	>10000.0	>10000.0	>10000.0	>10000.0	>10000.0	>10000.0	>10000.0	>10000.0	>10000.0	945.999999996095	>10000.0	>10000.0	>10000.0	>10000.0	>10000.0	>10000.0	>10000.0	>10000.0	>10000.0	>10000.0	>10000.0	>10000.0	478.99999999496700	PDSP
lsd	11.300560897485400	30.598490346550000	29.998531811907900	7.299615757292980	3.9003178447506600	7.800096937165000	92.89663867799360	8.999119108700520	6.899220098440470	6.599332342635640	177.0108958317420	110.10321487297700	27.00225286888240	158.4163490206370	344.4292293943150	1127.7166693314700	8677.607449911470	45.80364077908270	>10000.0	>10000.0	1600.6633458753900	3460.9872548535300	>10000.0	>10000.0	>10000.0	>10000.0	>10000.0	>10000.0	>10000.0	>10000.0	>10000.0	>10000.0	>10000.0	>10000.0	>10000.0	>10000.0	1543.4764233245300	>10000.0	>10000.0	>10000.0	Ray (2010)
mda	>10000.0	6418.0042448391800	90.99132726322520	3761.8372279132800	>10000.0	>10000.0	>10000.0	>10000.0	>10000.0	3547.316998366910	>10000.0	>10000.0	>10000.0	>10000.0	>10000.0	>10000.0	>10000.0	1655.0076287699900	690.239803840242	228.9812912107970	>10000.0	>10000.0	>10000.0	>10000.0	>10000.0	>10000.0	>10000.0	>10000.0	>10000.0	>10000.0	>10000.0	>10000.0	>10000.0	>10000.0	>10000.0	>10000.0	>10000.0	>10000.0	>10000.0	>10000.0	Ray (2010)
mdma	>10000.0	>10000.0	500.0345349769780	>10000.0	>10000.0	>10000.0	>10000.0	>10000.0	>10000.0	>10000.0	>10000.0	>10000.0	>10000.0	>10000.0	>10000.0	>10000.0	>10000.0	2532.211635280830	1784.8429164980100	1345.8603540559500	>10000.0	>10000.0	>10000.0	>10000.0	>10000.0	219.68479539297200	>10000.0	>10000.0	>10000.0	>10000.0	>10000.0	>10000.0	>10000.0	1850.9726429316500	8245.177320439840	6329.9459253789200	>10000.0	>10000.0	1198.119123190030	>10000.0	Ray (2010)
mescaline	>10000.0	>10000.0	792.8663748785480	1841.1959036876500	>10000.0	>10000.0	5204.751511705230	>10000.0	>10000.0	>10000.0	>10000.0	>10000.0	>10000.0	>10000.0	>10000.0	>10000.0	>10000.0	8930.998162235170	>10000.0	745.2465942515140	>10000.0	>10000.0	>10000.0	>10000.0	>10000.0	2677.3182599684600	>10000.0	>10000.0	>10000.0	>10000.0	>10000.0	>10000.0	>10000.0	>10000.0	>10000.0	>10000.0	>10000.0	>10000.0	>10000.0	>10000.0	Ray (2010)
psilocin	339.62527259040900	141.18871968036600	4.70002318179801	62.60369976726430	305.0001128249180	18.599445632225800	44.299619910036400	69.90367367619770	71.69683755804200	71.59785310819620	19.90215022279340	>10000.0	101.20454110965400	>10000.0	>10000.0	>10000.0	>10000.0	2044.089936002380	1270.8666993928200	4403.520272026520	>10000.0	>10000.0	851.5300920209450	>10000.0	>10000.0	792.1364541528510	>10000.0	>10000.0	>10000.0	>10000.0	>10000.0	>10000.0	>10000.0	>10000.0	>10000.0	>10000.0	>10000.0	>10000.0	>10000.0	>10000.0	Ray (2010)
salvinorin-a	>10000.0	>10000.0	>10000.0	>10000.0	>10000.0	>10000.0	>10000.0	>10000.0	>10000.0	>10000.0	>10000.0	>10000.0	>10000.0	>10000.0	>10000.0	>10000.0	>10000.0	>10000.0	>10000.0	>10000.0	>10000.0	>10000.0	>10000.0	>10000.0	>10000.0	>10000.0	>10000.0	>10000.0	>10000.0	4.300312336305440	>10000.0	>10000.0	>10000.0	>10000.0	>10000.0	>10000.0	>10000.0	>10000.0	>10000.0	>10000.0	Ray (2010)
