## Supplementary material for "Trips and Neurotransmitters: Discovering Principled Patterns across 6,850 Hallucinogenic Experiences": Gene name to receptor mappings

Gene	Receptor
HTR1A	5HT1A
HTR2A	5HT2A
HTR1B	5HT1B
HTR1D	5HT1D
HTR1E	5HT1E
HTR2B	5HT2B
HTR2C	5HT2C
HTR5A	5HT5A
HTR6	5HT6
HTR7	5HT7
DRD1	D1
DRD2	D2
DRD3	D3
DRD4	D4
DRD5	D5
ADRA1A	Alpha1A
ADRA2A	Alpha2A
ADRA1B	Alpha1B
ADRA2B	Alpha2B
ADRA2C	Alpha2C
ADRB1	Beta1
ADRB2	Beta2
SLC6A4	SERT
SLC6A3	DAT
SLC6A2	NET
NISCH	Imidazoline1
SIGMAR1	Sigma1
TMEM97	Sigma2
OPRD1	DOR
OPRK1	KOR
OPRM1	MOR
CHRM1	M1
CHRM2	M2
CHRM3	M3
CHRM4	M4
CHRM5	M5
HRH1	H1
HRH2	H2
CACNA1C	Ca+Channel
GRIN1	NMDA
